# A burst in T cell receptor translation mediated by eIF3 interactions with T cell receptor mRNAs

**DOI:** 10.1101/2019.12.20.885558

**Authors:** Dasmanthie De Silva, Lucas Ferguson, Benjamin E. Smith, Grant H. Chin, Ryan A. Apathy, Theodore L. Roth, Marek Kudla, Alexander Marson, Nicholas T. Ingolia, Jamie H. D. Cate

## Abstract

Activation of T cells requires a global surge in cellular protein synthesis, accompanied by a large increase in translation initiation^1–4^. A central component of the translation initiation machinery–the multi-subunit eukaryotic initiation factor 3 (eIF3)–is rapidly turned on when quiescent T cells are stimulated^3^. However, the precise role eIF3 plays in activated T cells is not known. Using a global transcriptome crosslinking approach, we show human eIF3 interacts with a distinct set of mRNAs in activated Jurkat cells. A subset of these mRNAs, including those encoding the T cell receptor (TCR) subunits TCRA and TCRB, crosslink to eIF3 across the entire length of the mRNA. The *TCRA* and *TCRB* mRNAs do not co-localize with translationally repressed environments of P-bodies or stress granules but form distinct granules, potentially acting as translation “hot-spots.” T cell activation through CD28 causes a burst of TCR translation controlled by elements in the 3’-untranslated regions (3’-UTRs) of the *TCRA* and *TCRB* mRNAs that directly contact eIF3 and that are required for T cell activity. These results highlight a new role for eIF3 in regulating the translation dynamics of the TCR and provide insights that can guide the engineering of T cells used in cell immunotherapy applications.
