## Supplementary Table 1 for "A burst in T cell receptor translation mediated by eIF3 interactions with T cell receptor mRNAs"

### Sheet: Sheet1
	Subunits in eIF3 crosslinked to RNA in activated Jurkat cells
	Band #	Subunit	Sequence Coverage	Peptide Count
	1	EIF3A	0.64	163
		EIF3C	0.238	25
		EIF3B	0.172	14
	2	EIF3B	0.532	66
		EIF3C	0.281	24
	3	EIF3D	0.65	53
		EIF3L	0.59	46
	4	EIF3F	0.431	21
		EIF3E	0.267	14
	5	EIF3G	0.659	31
		EIF3E	0.647	54
		EIF3F	0.356	18
	6	EIF3H	0.855	48
		EIF3G	0.622	26
		EIF3M	0.481	29
	7	EIF3I	0.769	35
		EIF3M	0.428	29
		EIF3G	0.266	10
