## Supplementary Table 7 for "A burst in T cell receptor translation mediated by eIF3 interactions with T cell receptor mRNAs"

### Sheet: Antibodies
Name	Company	Cat #	Host		Clone#
anti- DCP1	Abnova	H00055802-M06	Mouse	Monoclonal
anti- G3BP	Abcam	ab56574	Mouse	Monoclonal
anti- TCRA	Santa Cruz Biotechnology	SC-515719	Mouse	Monoclonal
anti-HSP90	Santa Cruz Biotechnology	SC-69703	Mouse	Monoclonal
anti-CD69	BioLegend	310906	Mouse		FN50	PE
anti-CD25	BioLegend	3402610	Mouse		BC96	APC
anti-CD4	BioLegend	317414	Mouse		OKT4	PE/CY7
anti-CD8	BioLegend	344710	Mouse		SK1	PerCP/Cy5.5
anti-eIF3A	Santa Cruz	sc-30149	Rabbit	Polyclonal	H-300
anti-eIF3A	Santa Cruz	sc-365789	Mouse	Monoclonal	E-1
anti-eIF3B	Bethyl	A301-761A	Rabbit	Polyclonal	-
anti-eIF3C	Santa Cruz	sc-28858	Rabbit	Polyclonal	H-220
anti-eIF3C	Santa Cruz	sc-74507	Mouse	Monoclonal	-
anti-eIF3D	Santa Cruz	sc-50356	Mouse	Polyclonal	H-250
anti-eIF3E	Bethyl	A302-985A	Rabbit	Polyclonal
anti-eIF3F	Bethyl	A303-005A	Rabbit	Polyclonal
anti-eIF3G	Bethyl	A301-757A	Rabbit	Polyclonal
anti-eIF3H	Bethyl	A301-75A	Rabbit	Polyclonal	-
anti-eIF3I	Santa Cruz	646701	Mouse	Monoclonal	-
anti-eIF3J	Santa Cruz	sc-16372	Rabbit	Polyclonal	H-250
anti-eIF3K	NOVUS	NB100-93304	Rabbit	Polyclonal	-
anti-eIF3L	Bethyl	A304-753A	Rabbit	Polyclonal
anti-eIF3M	Bethyl	A304-761A	Rabbit	Polyclonal
anti-EIF4G	Santa Cruz	sc-1137	Rabbit	Polyclonal	H-300
anti-RPS19	Bethyl	A304-002A	Rabbit	Polyclonal
anti-Phospho-GSK-3β (Ser9)	Cell Signaling Technology	9336S	Rabbit	Monoclonal
anti-4E-BP1	Cell Signaling Technology	9644	Rabbit	Monoclonal

### Sheet: PCR primers
Name	Sequence
CD813A_RV	CGCTAGCTTCTACCGGGTAGGGGA
eF1a_CORE_FW	CGGTAGAAGCTAGCGGGGCAGAGCGCACATCG
eF1a_CORE_RV	GTCAGAAGCAAATGTCTGTGTTCTGGCGGCAAACCCG
HBB_FW2	ACATTTGCTTCTGACACAACTGTGTTCACTAGCAACCTCAAACAGACACCGCCACCATGGTCTTCACACTCG
NLucP_RV	TTAGACGTTGATGCGAGCTGAAGCACAAG
TCRA_3'UTR_FW	AGGTTGATTGTCGACTGCTCTTCCAAATCATTTTAATGAAGGC
TCRA_3'UTR_RV	CGCATCAACGTCTAAGATCTGCAAGATTGTAAGACAGCCT
WPRE_FW	GTCGACAATCAACCTCTGGATTACAAAATTTGTGAAAGATTGACTG
TRBC2_3'UTR_RV	AGGTTGATTGTCGACAAATGCAACCAGGCCCAAC
TRBC2_3'UTR_FW	CGCATCAACGTCTAACTCCAAAACCATCCCAGGTC
bpA_Fragment_FW	CGCATCAACGTCTAACTGTGCCTTCTAGTTGCCAGC
bPA_Fragment_RV	AGGTTGATTGTCGACCCATAGAGCCCACCGCATC
WPRE_Fragment_FW	ACGTCTAAGTCGACAATCAACCTCTGGATTAC
WPRE_Fragment_RV	TGTCGACTTAGACGTTGATGCGAGCTG
3'LTR_Fragment_FW	CGCATTCTGGCGAATTCTCACGGCTTTCCGCCTG
3'LTR_Fragment_RV	AAAGGAGCAACATAGTTAAGAATACCAGTCAATCTTTCACAAATTTTGTAATCCAG

### Sheet: 3'-UTR variants
WPRE
aatcaacctctggattacaaaatttgtgaaagattgactggtattcttaactatgttgctccttttacgctatgtggatacgctgctttaatgcctttgtatcatgctattgcttcccgtatggctttcattttctcctccttgtataaatcctggttgctgtctctttatgaggagttgtggcccgttgtcaggcaacgtggcgtggtgtgcactgtgtttgctgacgcaacccccactggttggggcattgccaccacctgtcagctcctttccgggactttcgctttccccctccctattgccacggcggaactcatcgccgcctgccttgcccgctgctggacaggggctcggctgttgggcactgacaattccgtggtgttgtcggggaaatca…
3'LTR
ggatccgataaaataaaagattttatttagtctccagaaaaaggggggaatgaaagaccccacctgtaggtttggcaagctagcttaagtaacgccattttgcaaggcatggaaaatacataactgagaatagagaagttcagatcaaggttaggaacagagagacagcagaatatgggccaaacaggatatctgtggtaagcagttcctgccccggctcagggccaagaacagatggtccccagatgcggtcccgccctcagcagtttctagagaaccatcagatgtttccagggtgccccaaggacctgaaaatgaccctgtgccttatttgaactaaccaatcagttcgcttctcgcttctgttcgcgcgcttctgctccccgagctcaataaaag…
bpA
ctgtgccttctagttgccagccatctgttgtttgcccctcccccgtgccttccttgaccctggaaggtgccactcccactgtcctttcctaataaaatgaggaaattgcatcgcattgtctgagtaggtgtcattctattctggggggtggggtggggcaggacagcaagggggaggattgggaagacaatagcaggcatgctggggatgcggtgggctctatgg

### Sheet: qPCR primers_1
Name	Sequence
TRAC_qPCR_FW1	TGTCAGTGATTGGGTTCCGA
TRAC_qPCR_RV1	CAGATCTCAGCTGGACCACA
TRBC2_qPCR_FW1	CTCCAGATACTGCCTGAGCA
TRBC2_qPCR_RV1	CTATCCTGGGTCCACTCGTC
NLucP_FW1	TCCCGTATGAAGGTCTGAGC
NLucP_RV1	TCATCCACAGGGTACACCAC
GFP_FW_1	TACTTCTCGATGCGGGTGTT
GFP_RV_1	TCTACCACTTCGGCACCTAC

### Sheet: gRNA
Name	Sequence
TCRA gRNA 2	GGGAAAUUAUCUCAUUAUCG
TCRA gRNA 1	GAACUCUCCUACCCCCAAGG
TCRB gRNA 2	UUAGCCUAUUUCGUACUUGG
TCRB gRNA 1	AGAGAAGTATTCATGTAAGT
Scrambled gRNA	GGTTCTTGACTACCGTAATT
DTCR gRNA	AGAGTCTCTCAGCTGGTACA

### Sheet: FISH probes
TCRA	agtctctcagctggtacacg			TCRB	atattctagaccaggccc
	atcggtgaataggcagacag				ccatggcagagtgagagc
	tccttactttgtgacacatt				acagcagaaggtccagga
	tgtctgtgatatacacatca				ccaggatgcaaagggaca
	atagacctcatgtctagcac				gcatctgtatgcttcgct
	cagcactgttgctcttgaag				gggtgactggataactcc
	agtcagatttgttgctccag				atctctgtcacctcatgg
	ttgaaggcgtttgcacatgc				cagagtcacttcttgtcc
	gtcttctggaataatgctgt				gggagttgtggcctgaaa
	tttctgggctggggaagaag				catggtctgtctgtacca
	accagcttgacatcacagga				ccctgaatcatctatcgg
	atctgtttcaaagcttttct				agaatcgatcctcgggca
	caggttttgaaagtttaggt				gcattaggcatcttagct
	aggattcggaacccaatcac				tctgagggctggatcttc
	gtcatgagcagattaaaccc				tacacagctgagtccctg
	taggagagttccctctgttt				ggtctaaactgctggcac
	aaattcgggtaggatccagt				ggctcaaacacagcgacc
	cagctcttcagcaatcttaa				gtgggagatctctgcttc
	ataagggaacagagggggtg				caccagtgtggccttttg
	aatgtcaggcagtgacaagc				gtagaagcctgtggccag
	aagatccatcatctgtggga				ctcagctccacgtggtcg
	tagagcccaagagaacccac				cacctccttcccattcac
	cctcacaacattctgcagga				ctgcgggtctgtgctgac
	cccacgtcttgagaagaaga				tggagtcattgagggcgg
	gggcctcgataatgagataa				cggctgctcaggcagtat
	cgcccagatacacagcatag				cagaaggtggccgagacc
	atcggcagcaggacatacaa				gtggttgcgggggttctg
	gctcttccaaatcattttaa				actggacttgacagcgga
	ctctgcctttgaagggtt				attctccgagagcccgta
	gcaggttaggctggacaa				ctatcctgggtccactcg
	ctcaggagctaggagcag				gaggtgaagccacagtct
	cagagcggacagaagcca				cccttgctggtaagactc
	tgagcagtggccacgctg				aggatggtggcagacagg
	cgagcagcaggagcatgg				cttccctagcaagatctc
	atcacctcgagcactggg				gcacggcatacaaggtgg
	ggttcctcccagggtaaa				cagcacgagggcactgac
	aagctgggtcaccgactg				tttctcttgaccatggcc
	agacagagacgtggctgc				gagctagcctctggaatc
	agaaccagggctccttca				atgacctgggatggtttt
	cgatgagtagttgcacct				ggagaatcctgggtgagg
	ggggtattgcacatacca				cacagattgggagcaggt
	agaagctggagtccttgg				gggagctcaatcttcagg
	ccgctgatgtgtacttca				gcctatttcgtacttggg
	atgcctttaaccagggtg				aatgcaaccaggcccaac
	ttcagcctcaaaaccgtt
	ggaggtttcactcttctt
	ctgagggtttcgtcaggt
	agccgcgtcgctcatatg
	cctcactcacagcacaga
	tcttggaagcactgctgt
	gtccctgatccaaagatt
	tggccggatgctgagtct

### Sheet: DNA_oligos
DNA oligos used in Fig. 1f
TCRA	5'-UTR	GAGCAGCAGGAGCAT
		CTCGAGCACTGGGAC
	3'-UTR	GGCCACTTTCAGGAG
		AGGATTCGGAACCCA
TCRB	5'UTR	GCAAAGGGACACACA
		CTTCGCTACCAGGAT
		TCCAGCATCTGTATG
	3'-UTR	CTCATAGAGGATGGT
DUSP2	5'-UTR	TCTTTCCCGCGTCCC
		TTCCTCTTCCTTTCG
	3'-UTR	CAGCAGCTGCCCCAT
		CTGGGTCTCAAACTG
EGR1	5'-UTR	CTGCAGCGGGGACAT
		GAACGGGTCAGAGAT
TRIM28	5'UTR	CGGGCTGCCAGAGGC
		GCCCTCGCCCGGGCC

### Sheet: qPCR_primers_2
Primers used in Fig. 1 f,g and h
TCRA_FW	GCCTGGAGCAACAAATCTGA
TCRA_RV	GGGAAGAAGGTGTCTTCTGGA
TCRB_FW	CAACCACTTCCGCTGTCAAG
TCRB_RV	GACGATCTGGGTGACAGGTT
DUSP2_FW	CACTGCCAGGCGGGTATC
DUSP2_RV	ACTCTGCATGAGGTATGCCA
EGR1_FW	GAAAGTTTGCCAGGAGCGAT
EGR1_RV	GGACGGGTAAGAGGTAGCAA
TRIM28_FW	CTACCGACTCCACCTTCTCC
TRIM28_RV	AGCTGTAGGGAGGTGACAAC
Primers used in Extended Fig. 4 b and c
TCRA_5'UTR_FW	GCAGAGACTTGTCCAGCCTA
TCRA_5'UTR_RV	CTGGTTCCTCCCAGGGTAAA
TCRA_3'UTR_FW	TGTCAGTGATTGGGTTCCGA
TCRA_3'UTR_RV	CAGATCTCAGCTGGACCACA
TCRB_5'UTR_FW	CTGTGTGTCCCTTTGCATCC
TCRB_5'UTR_RV	CATCTCTGTCACCTCATGGC
TCRB_3'UTR_FW	GATTCCAGAGGCTAGCTCCA
TCRB_3'UTR_RV	AGGAACACAGATTGGGAGCA
DUSP2_5'UTR_FW	CGGGAAAGACCGAAAGGAAG
DUSP2_5'UTR_RV	GCAGAAGGCCAGGAAGGG
DUSP2_3'UTR_FW	TGCCACCATCTGTCTGGCAT
DUSP2_3'UTR_RV	GACACAGCACCTGGGTCTCA
EGR1_5'UTR_FW	CCGACACCAGCTCTCCAG
EGR1_5'UTR_RV	ATCAGCTGCATCTCGGCCTT
TRIM28_5'UTR_FW	GGTTGTGCTTGTGCTTGTGG
TRIM28_5'UTR_RV	CCCGCGCTTCTTCCTCAG
Primers used in Extended Fig. d and e
DUSP2_3UTR_FW	GTCCACCACCATGTTGAAGC
DUSP2_3UTR_RV	TGGTTGTCACAGCTTGTTCC
TRAV8_5UTR_FW	ACCCTTCAAAGGCAGAGACT
TRAV8_5UTR_RV	TGAGCCTCAGGAGCTAGGAG
TRAC_3UTR_FW	TGCACATTCCCTCCTGCTC
TRAC_3UTR_RV	CAGGACCTAGAGCCCAAGAG
TRBV_5UTR_FW	TTTGCTCATGCTCACAGAGG
TRBV_5UTR_RV	CAGAAGGTCCAGGAGTCCA
TRBC2_3UTR_FW	TTCTTCATCCTCACCCAGGA
TRBC2_3UTR_RV	GGGAGCTCAATCTTCAGGGA
EGR1_5UTR_FW	TGCACGCTTCTCAGTGTT
EGR1_5UTR_RV	GCTGGAGAGCTGGTGTC
TRIM28_5UTR_FW	GGTTGTGCTTGTGCTTGTGG
TRIM28_5UTR_RV	CCCGCGCTTCTTCCTCAG
